# Computational exploration of the global microbiome for antibiotic discovery

**DOI:** 10.1101/2023.08.31.555663

**Authors:** Célio Dias Santos-Júnior, Marcelo Der Torossian Torres, Yiqian Duan, Álvaro Rodríguez del Río, Thomas S.B. Schmidt, Hui Chong, Anthony Fullam, Kuhn Michael, Chengkai Zhu, Amy Houseman, Jelena Somborski, Anna Vines, Xing-Ming Zhao, Peer Bork, Jaime Huerta-Cepas, Cesar de la Fuente-Nunez, Luis Pedro Coelho

**Affiliations:** Institute of Science and Technology for Brain-Inspired Intelligence - ISTBI, Fudan University, Shanghai, China; Machine Biology Group, Departments of Psychiatry and Microbiology, Institute for Biomedical Informatics, Institute for Translational Medicine and Therapeutics, Perelman School of Medicine, University of Pennsylvania; Philadelphia, Pennsylvania, United States of America; Departments of Bioengineering and Chemical and Biomolecular Engineering, School of Engineering and Applied Science, University of Pennsylvania; Philadelphia, Pennsylvania, United States of America; Penn Institute for Computational Science, University of Pennsylvania; Philadelphia, Pennsylvania, United States of America; Centro de Biotecnología y Genómica de Plantas, Universidad Politécnica de Madrid (UPM) - Instituto Nacional de Investigación y Tecnología Agraria y Alimentaria (INIA-CSIC), Campus de Montegancedo-UPM, 28223 Pozuelo de Alarcón, Madrid, Spain; Structural and Computational Biology Unit, European Molecular Biology Laboratory, Heidelberg, Germany; Max Delbrück Centre for Molecular Medicine, Berlin, Germany; Department of Bioinformatics, Biocenter, University of Würzburg, Würzburg, Germany; Department of Neurology, Zhongshan Hospital, Fudan University, Shanghai, China; State Key Laboratory of Medical Neurobiology, Institutes of Brain Science, Fudan University, Shanghai, China; MOE Key Laboratory of Computational Neuroscience and Brain-Inspired Intelligence; MOE Frontiers Center for Brain Science, Fudan University, Shanghai, China; International Human Phenome Institute, Shanghai, China

**Keywords:** metagenomics, antimicrobial peptides, antimicrobial activity, machine learning, global microbiome

## Abstract

Novel antibiotics are urgently needed to combat the antibiotic-resistance crisis. We present a machine learning-based approach to predict prokaryotic antimicrobial peptides (AMPs) by leveraging a vast dataset of 63,410 metagenomes and 87,920 microbial genomes. This led to the creation of AMPSphere, a comprehensive catalog comprising 863,498 non-redundant peptides, the majority of which were previously unknown. We observed that AMP production varies by habitat, with animal-associated samples displaying the highest proportion of AMPs compared to other habitats. Furthermore, within different human-associated microbiota, strain-level differences were evident. To validate our predictions, we synthesized and experimentally tested 50 AMPs, demonstrating their efficacy against clinically relevant drug-resistant pathogens both in vitro and in vivo. These AMPs exhibited antibacterial activity by targeting the bacterial membrane. Additionally, AMPSphere provides valuable insights into the evolutionary origins of peptides. In conclusion, our approach identified AMP sequences within prokaryotic microbiomes, opening up new avenues for the discovery of antibiotics.
