## Supplemental Table 2 for "Computational exploration of the global microbiome for antibiotic discovery"

### Sheet: Table SI2
High level environment	Habitats	Samples	Redundant AMPs	Non-redundant AMPs	AMP clusters	AMP families
anthropogenic	wastewater, built environment, activated sludge, fermented food, anthropogenic	6129	304382	85988	63824	3913
aquatic	water associated, groundwater, river associated, marine, lake associated	5961	762508	213861	147828	5116
human gut	human gut	32640	2167411	111946	63641	3304
non-human mammal gut	pig gut, dog gut, cattle gut, mouse gut, cat gut, rat gut, primate gut, deer gut, bat gut, bear gut, goat gut, rodent gut, fisher gut, coyote gut, rabbit gut, horse gut, guinea pig gut	3535	629929	104559	68364	3339
other	air, mock community, algae associated, mine, ice associated, sediment, hot spring associated, thermal vent associated, pond associated, extreme pH, food	1300	39127	15609	13435	1306
other animal	chicken gut, bird gut, cattle rumen, bee gut, dog associated, cattle associated, insect gut, insect associated, crustacean associated, coral associated, planarian associated, sponge associated, goat rumen, crustacean gut, annelidae associated, bird skin, beatle gut, termite gut, fish gut, tunicate associated, mussel associated, mollusc associated, ship worm associated, wasp gut	2356	348985	98615	73723	3275
other human	human skin, human urogenital tract, human mouth, human respiratory tract, human saliva, human associated, human digestive tract	4052	96290	20137	13196	1112
soil/plant	soil, plant associated	5420	1078992	315628	197565	5552
