## Supplemental Table 4 for "Computational exploration of the global microbiome for antibiotic discovery"

### Sheet: Table SI4
KEGG code	KEGG description	AMP families %	Families (proteins < 50aa) %	Families (all length proteins) %
10	Glycolysis / Gluconeogenesis	4.53592	6.20404	4.5518
20	Citrate cycle (TCA cycle)	3.29061	4.08076	3.00296
30	Pentose phosphate pathway	3.16375	4.00856	3.01505
40	Pentose and glucuronate interconversions	1.32557	1.94812	1.24065
51	Fructose and mannose metabolism	2.46731	3.3213	2.54445
52	Galactose metabolism	2.06861	3.05923	2.17219
53	Ascorbate and aldarate metabolism	0.838835	0.968044	0.597691
61	Fatty acid biosynthesis	2.06861	2.8346	2.15445
71	Fatty acid degradation	2.00906	2.51371	1.63952
72	Synthesis and degradation of ketone bodies	0.308091	0.594999	0.434464
100	Steroid biosynthesis	0.015534	0.0414494	0.029018
120	Primary bile acid biosynthesis	0.10356	0.112314	0.0630067
121	Secondary bile acid biosynthesis	0.111327	0.135045	0.0659623
130	Ubiquinone and other terpenoid-quinone biosynthesis	1.00712	1.41329	1.2506
140	Steroid hormone biosynthesis	0.196764	0.217944	0.114997
190	Oxidative phosphorylation	10.3197	6.5236	6.63519
195	Photosynthesis	1.28414	1.12448	2.06727
196	Photosynthesis - antenna proteins	0.00517799	0.0989437	0.0611259
220	Arginine biosynthesis	2.56052	2.96697	1.95845
230	Purine metabolism	11.7437	11.4681	9.70559
232	Caffeine metabolism	0.002589	0.00401123	0.00443331
240	Pyrimidine metabolism	8.77152	8.64955	7.50156
250	Alanine, aspartate and glutamate metabolism	3.2	5.3443	3.47424
260	Glycine, serine and threonine metabolism	5.24013	5.42987	3.90575
261	Monobactam biosynthesis	1.32039	1.33708	0.936772
270	Cysteine and methionine metabolism	4.48932	5.5823	3.86558
280	Valine, leucine and isoleucine degradation	2.15146	3.36141	2.33918
281	Geraniol degradation	0.385761	0.508089	0.339484
290	Valine, leucine and isoleucine biosynthesis	2.02977	3.04185	1.67136
300	Lysine biosynthesis	2.15663	2.91082	2.27577
310	Lysine degradation	1.40324	1.63525	1.11881
311	Penicillin and cephalosporin biosynthesis	0.0957929	0.203236	0.189289
330	Arginine and proline metabolism	2.63301	3.08865	2.29739
332	Carbapenem biosynthesis	0.183819	0.288809	0.218576
333	Prodigiosin biosynthesis	0.629126	0.980078	0.680311
340	Histidine metabolism	1.62848	1.99626	1.562
350	Tyrosine metabolism	1.53786	1.64193	1.11679
360	Phenylalanine metabolism	1.95728	2.1059	1.55918
361	Chlorocyclohexane and chlorobenzene degradation	0.522977	0.435887	0.294211
362	Benzoate degradation	1.82006	1.7382	1.19283
363	Bisphenol degradation	0.002589	0.00401123	0.00308988
364	Fluorobenzoate degradation	0.152751	0.254045	0.167391
365	Furfural degradation	0.033657	0.0320899	0.0161211
380	Tryptophan metabolism	1.34628	1.83313	1.19296
400	Phenylalanine, tyrosine and tryptophan biosynthesis	3.14045	3.63551	2.80817
401	Novobiocin biosynthesis	0.680906	0.697954	0.559134
404	Staurosporine biosynthesis	0.00776699	0.0374382	0.0300928
405	Phenazine biosynthesis	0.222654	0.366359	0.248534
410	beta-Alanine metabolism	1.14175	1.45608	1.03135
430	Taurine and hypotaurine metabolism	0.51521	0.870437	0.588555
440	Phosphonate and phosphinate metabolism	0.220065	0.357	0.279164
450	Selenocompound metabolism	1.59741	1.904	1.33913
460	Cyanoamino acid metabolism	0.665372	1.11379	0.730824
471	D-Glutamine and D-glutamate metabolism	0.375405	0.644471	0.574718
472	D-Arginine and D-ornithine metabolism	0.0828479	0.0615055	0.0604542
473	D-Alanine metabolism	0.289968	0.46664	0.506472
480	Glutathione metabolism	1.5301	1.86923	1.35297
500	Starch and sucrose metabolism	2.92298	4.03664	3.04232
510	N-Glycan biosynthesis	0.121683	0.184517	0.201917
511	Other glycan degradation	0.667961	1.18732	0.692402
513	Various types of N-glycan biosynthesis	0.0699029	0.280786	0.144956
514	Other types of O-glycan biosynthesis	0.121683	0.0200562	0.0377503
515	Mannose type O-glycan biosynthesis	0.124272	0.0267415	0.0421836
520	Amino sugar and nucleotide sugar metabolism	4.30809	5.86175	4.80235
521	Streptomycin biosynthesis	1.03301	1.53898	1.25557
522	Biosynthesis of 12-, 14- and 16-membered macrolides	0.002589	0.00133708	0.00322422
523	Polyketide sugar unit biosynthesis	0.48932	0.755449	0.609244
524	Neomycin, kanamycin and gentamicin biosynthesis	0.212298	0.310202	0.24007
525	Acarbose and validamycin biosynthesis	0.295146	0.435887	0.321751
531	Glycosaminoglycan degradation	0.256311	0.522797	0.333707
540	Lipopolysaccharide biosynthesis	1.33074	1.72082	1.77964
550	Peptidoglycan biosynthesis	2.25761	2.8707	3.42534
561	Glycerolipid metabolism	1.40841	1.66332	1.36371
562	Inositol phosphate metabolism	0.711974	0.841022	0.726391
563	Glycosylphosphatidylinositol (GPI)-anchor biosynthesis	0.00776699	0.00668539	0.00604542
564	Glycerophospholipid metabolism	1.87961	2.51638	2.40702
565	Ether lipid metabolism	0.173463	0.08691	0.0935025
590	Arachidonic acid metabolism	0.188997	0.225966	0.126416
591	Linoleic acid metabolism	0.0595469	0.0828988	0.0497068
592	alpha-Linolenic acid metabolism	0.147573	0.172483	0.109355
600	Sphingolipid metabolism	0.657605	0.925257	0.560075
603	Glycosphingolipid biosynthesis - globo and isoglobo series	0.220065	0.437224	0.231875
604	Glycosphingolipid biosynthesis - ganglio series	0.0621359	0.247359	0.10828
620	Pyruvate metabolism	4.90097	6.45006	4.55072
621	Dioxin degradation	0.0699029	0.156438	0.118759
622	Xylene degradation	0.209709	0.267415	0.166719
623	Toluene degradation	0.147573	0.287472	0.199768
624	Polycyclic aromatic hydrocarbon degradation	0.0880259	0.114989	0.0687835
625	Chloroalkane and chloroalkene degradation	1.02524	0.968044	0.572434
626	Naphthalene degradation	0.370227	0.451932	0.260625
627	Aminobenzoate degradation	1.15469	0.874448	0.614483
630	Glyoxylate and dicarboxylate metabolism	4.90874	5.58765	3.79518
633	Nitrotoluene degradation	0.354693	0.280786	0.239667
640	Propanoate metabolism	2.91003	4.16098	3.02419
642	Ethylbenzene degradation	0.12945	0.153764	0.0920247
643	Styrene degradation	0.383172	0.422516	0.308182
650	Butanoate metabolism	3.12233	4.14093	2.86405
660	C5-Branched dibasic acid metabolism	1.24013	1.87592	1.07205
670	One carbon pool by folate	2.70291	2.36262	1.94192
680	Methane metabolism	4.5178	4.80546	3.65546
710	Carbon fixation in photosynthetic organisms	2.50615	3.03784	2.19005
720	Carbon fixation pathways in prokaryotes	3.97152	5.32692	4.01174
730	Thiamine metabolism	2.36375	1.97219	1.64664
740	Riboflavin metabolism	1.2945	1.06565	0.792622
750	Vitamin B6 metabolism	0.543689	0.913224	0.672251
760	Nicotinate and nicotinamide metabolism	2.74693	2.83193	2.18979
770	Pantothenate and CoA biosynthesis	2.24207	3.12341	2.28786
780	Biotin metabolism	1.37476	1.85319	1.55233
785	Lipoic acid metabolism	0.269256	0.358337	0.288971
790	Folate biosynthesis	1.60777	3.0726	2.54915
791	Atrazine degradation	0.0957929	0.187191	0.118625
830	Retinol metabolism	0.266667	0.338281	0.201783
860	Porphyrin and chlorophyll metabolism	2.63042	3.16754	2.95446
900	Terpenoid backbone biosynthesis	1.65178	1.9655	1.88631
901	Indole alkaloid biosynthesis	0.010356	0.0187191	0.0150464
903	Limonene and pinene degradation	0.525566	0.536168	0.333976
906	Carotenoid biosynthesis	0.220065	0.290146	0.203664
908	Zeatin biosynthesis	0.15534	0.207247	0.178407
909	Sesquiterpenoid and triterpenoid biosynthesis	0.28479	0.0628426	0.0506472
910	Nitrogen metabolism	1.93916	2.32785	1.42175
920	Sulfur metabolism	2.70291	2.73432	1.81793
930	Caprolactam degradation	0.354693	0.496056	0.296091
940	Phenylpropanoid biosynthesis	0.445307	0.649819	0.394968
941	Flavonoid biosynthesis	0.0414239	0.0574943	0.0382877
945	Stilbenoid, diarylheptanoid and gingerol biosynthesis	0.0414239	0.0574943	0.0382877
950	Isoquinoline alkaloid biosynthesis	0.352104	0.41182	0.32605
960	Tropane, piperidine and pyridine alkaloid biosynthesis	0.660194	0.580291	0.486052
965	Betalain biosynthesis	0.10356	0.0722022	0.0632754
966	Glucosinolate biosynthesis	0.217476	0.221955	0.113117
970	Aminoacyl-tRNA biosynthesis	4.13463	5.42853	5.10529
980	Metabolism of xenobiotics by cytochrome P450	0.761165	0.669876	0.410014
981	Insect hormone biosynthesis	0.292557	0.252708	0.150733
982	Drug metabolism - cytochrome P450	0.779288	0.700628	0.432583
983	Drug metabolism - other enzymes	1.71909	2.19281	1.65725
984	Steroid degradation	0.0414239	0.0735392	0.0617976
1040	Biosynthesis of unsaturated fatty acids	0.59288	1.03891	0.686088
1051	Biosynthesis of ansamycins	0.401294	0.429202	0.328468
1052	Type I polyketide structures	0.00776699	0.00802246	0.0124939
1053	Biosynthesis of siderophore group nonribosomal peptides	0.0750809	0.136382	0.126954
1054	Nonribosomal peptide structures	0.0466019	0.0828988	0.0584391
1055	Biosynthesis of vancomycin group antibiotics	0.15534	0.239337	0.180154
1057	Biosynthesis of type II polyketide products	0.023301	0.0147078	0.018808
1059	Biosynthesis of enediyne antibiotics	0.0699029	0.0414494	0.0464826
1062		0.0517799	0.0615055	0.0664996
1100		83.3735	94.7961	79.2975
1110		35.2078	42.2383	32.4033
1120		25.3126	29.6684	22.2031
1130		27.099	33.0312	24.8805
1200		13.4706	16.7349	12.4408
1210		4.40129	5.03008	3.12199
1212		2.83495	3.87752	2.89858
1220		1.74498	1.61385	1.03833
1230		15.6013	20.4038	14.505
1501	beta-Lactam resistance	1.94951	2.02032	1.9035
1502	Vancomycin resistance	0.67055	1.01484	1.13305
1503	Cationic antimicrobial peptide (CAMP) resistance	1.3178	1.95614	1.65403
1521	EGFR tyrosine kinase inhibitor resistance	0.010356	0.00668539	0.0171959
1522	Endocrine resistance	0.002589	0.00267415	0.0018808
1523	Antifolate resistance	0.660194	0.84637	0.710673
1524	Platinum drug resistance	0.864725	0.843696	0.518697
2010	ABC transporters	18.0531	12.2048	10.5245
2020	Two-component system	8.89061	12.5445	10.8112
2024	Quorum sensing	11.332	8.36609	7.54643
2025	Biofilm formation - Pseudomonas aeruginosa	1.03301	1.64594	2.17434
2026	Biofilm formation - Escherichia coli	1.25825	1.83848	1.87798
2030	Bacterial chemotaxis	1.57411	1.97887	3.23202
2040	Flagellar assembly	1.00194	1.48817	5.54553
2060	Phosphotransferase system (PTS)	0.51521	0.812943	0.682058
3008	Ribosome biogenesis in eukaryotes	0.188997	0.346303	0.392549
3010	Ribosome	24.0906	6.51023	6.63814
3013	RNA transport	0.419417	0.560235	0.564911
3015	mRNA surveillance pathway	0.00776699	0.0334269	0.0495725
3018	RNA degradation	3.21553	2.98703	2.4265
3020	RNA polymerase	0.968285	0.599011	0.545566
3022	Basal transcription factors	0.0595469	0.145741	0.147105
3030	DNA replication	3.25955	3.56866	3.77315
3050	Proteasome	0.036246	0.0735392	0.0686491
3060	Protein export	2.22395	2.27169	2.53276
3070	Bacterial secretion system	2.57605	2.85466	5.31836
3320	PPAR signaling pathway	0.98123	1.04158	0.702881
3410	Base excision repair	1.66731	2.4054	2.06928
3420	Nucleotide excision repair	1.35146	1.97887	1.86239
3430	Mismatch repair	3.2466	3.77323	3.81923
3440	Homologous recombination	3.59353	4.56077	4.46555
3450	Non-homologous end-joining	0.119094	0.0989437	0.133537
3460	Fanconi anemia pathway	0.012945	0.069528	0.0734855
4011	MAPK signaling pathway - yeast	0.036246	0.117663	0.0644845
4013	MAPK signaling pathway - fly	0.160518	0.233989	0.152882
4014	Ras signaling pathway	0.002589	0.00668539	0.0126282
4016	MAPK signaling pathway - plant	0.352104	0.708651	0.436882
4020	Calcium signaling pathway	0.038835	0.0427865	0.0248534
4022	cGMP-PKG signaling pathway	0.0414239	0.0387752	0.0227039
4024	cAMP signaling pathway	0.015534	0.0200562	0.0210918
4062	Chemokine signaling pathway	0.00517799	0.00133708	0.00174646
4066	HIF-1 signaling pathway	0.429773	0.758123	0.611125
4068	FoxO signaling pathway	0.315858	0.415831	0.268954
4070	Phosphatidylinositol signaling system	0.271845	0.394438	0.429628
4071	Sphingolipid signaling pathway	0.018123	0.0481348	0.0351978
4072	Phospholipase D signaling pathway	0.0414239	0.0895842	0.0874571
4080	Neuroactive ligand-receptor interaction	0.0724919	0.0815617	0.0569613
4110	Cell cycle	0.00776699	0.0240674	0.0377503
4111	Cell cycle - yeast	0.002589	0.00267415	0.00497068
4112	Cell cycle - Caulobacter	1.90809	2.39203	2.62224
4113	Meiosis - yeast	0.212298	0.339618	0.353187
4114	Oocyte meiosis	0.010356	0.00534831	0.00698582
4115	p53 signaling pathway	0.201942	0.161786	0.0972641
4120	Ubiquitin mediated proteolysis	0.002589	0.00534831	0.0081949
4122	Sulfur relay system	1.11586	1.44271	1.38655
4138	Autophagy - yeast	0.0699029	0.0989437	0.0877258
4140	Autophagy - animal	0.0440129	0.017382	0.024316
4141	Protein processing in endoplasmic reticulum	0.447896	0.619067	0.530385
4142	Lysosome	0.295146	0.636449	0.372129
4144	Endocytosis	0.002589	0.00668539	0.0138373
4146	Peroxisome	1.1288	1.50956	0.992524
4150	mTOR signaling pathway	0.010356	0.00935954	0.0213605
4151	PI3K-Akt signaling pathway	0.271845	0.291483	0.211724
4152	AMPK signaling pathway	0.383172	0.346303	0.276612
4210	Apoptosis	0.31068	0.255382	0.196678
4211	Longevity regulating pathway	0.196764	0.352988	0.214142
4212	Longevity regulating pathway - worm	0.856958	1.19	0.975731
4213	Longevity regulating pathway - multiple species	0.569579	0.981415	0.766425
4214	Apoptosis - fly	0.497087	0.445247	0.283732
4215	Apoptosis - multiple species	0.201942	0.160449	0.0965924
4216	Ferroptosis	0.528155	0.636449	0.405715
4217	Necroptosis	0.85178	1.10844	0.727331
4218	Cellular senescence	0.00776699	0.00133708	0.00564239
4260	Cardiac muscle contraction	0.256311	0.116326	0.0961894
4261	Adrenergic signaling in cardiomyocytes	0.010356	0.00668539	0.00698582
4270	Vascular smooth muscle contraction	0.00776699	0.00133708	0.00523937
4310	Wnt signaling pathway	0.00517799	0.00534831	0.00510502
4320	Dorso-ventral axis formation	0.00517799	0.00133708	0.00456765
4330	Notch signaling pathway	0.002589	0.00133708	0.00214948
4340	Hedgehog signaling pathway	0.010356	0.00267415	0.00147777
4341	Hedgehog signaling pathway - fly	0.00517799	0.00133708	0.00147777
4360	Axon guidance	0.00517799	0.00133708	0.00362725
4370	VEGF signaling pathway	0.00517799	0.00267415	0.00456765
4371	Apelin signaling pathway	0.010356	0.0106966	0.0216292
4380	Osteoclast differentiation	0.015534	0.0200562	0.0142403
4510	Focal adhesion	0.012945	0.00267415	0.00779188
4512	ECM-receptor interaction	0.002589	0.00267415	0.00429897
4540	Gap junction	0.002589	0.00133708	0.00134343
4550	Signaling pathways regulating pluripotency of stem cells	0.00776699	0.00133708	0.00537371
4611	Platelet activation	0.010356	0.00802246	0.01021
4612	Antigen processing and presentation	0.124272	0.203236	0.132865
4614	Renin-angiotensin system	0.0750809	0.144404	0.0838298
4621	NOD-like receptor signaling pathway	0.680906	0.843696	0.797593
4622	RIG-I-like receptor signaling pathway	0.018123	0.0120337	0.01021
4626	Plant-pathogen interaction	0.528155	0.754112	0.7675
4657	IL-17 signaling pathway	0.12945	0.201899	0.131656
4659	Th17 cell differentiation	0.124272	0.203236	0.130984
4660	T cell receptor signaling pathway	0.00517799	0.00133708	0.00120908
4662	B cell receptor signaling pathway	0.00517799	0.00133708	0.00107474
4666	Fc gamma R-mediated phagocytosis	0.00776699	0.00534831	0.00873228
4713	Circadian entrainment	0.002589	0.00133708	0.00241817
4714	Thermogenesis	1.47832	1.22343	0.77059
4720	Long-term potentiation	0.00517799	0.00267415	0.00456765
4723	Retrograde endocannabinoid signaling	0.0517799	0.052146	0.0394968
4724	Glutamatergic synapse	0.354693	0.556224	0.321751
4726	Serotonergic synapse	0.038835	0.0722022	0.0493038
4727	GABAergic synapse	0.367638	0.589651	0.345126
4728	Dopaminergic synapse	0.0517799	0.0735392	0.0513189
4740	Olfactory transduction	0.002589	0.00401123	0.00268685
4750	Inflammatory mediator regulation of TRP channels	0.00517799	0.00267415	0.00658279
4910	Insulin signaling pathway	0.416828	0.381067	0.29636
4912	GnRH signaling pathway	0.002589	0.00534831	0.0115535
4914	Progesterone-mediated oocyte maturation	0.12945	0.20591	0.133268
4915	Estrogen signaling pathway	0.124272	0.203236	0.131118
4916	Melanogenesis	0.02589	0.00668539	0.0227039
4917	Prolactin signaling pathway	0.036246	0.0909212	0.0635441
4918	Thyroid hormone synthesis	0.152751	0.259393	0.133402
4919	Thyroid hormone signaling pathway	0.0621359	0.0387752	0.0396311
4920	Adipocytokine signaling pathway	0.595469	0.620404	0.410417
4921	Oxytocin signaling pathway	0.010356	0.0213932	0.0217635
4922	Glucagon signaling pathway	0.823301	0.914561	0.670101
4923	Regulation of lipolysis in adipocytes	0.002589	0.00401123	0.00308988
4924	Renin secretion	0.012945	0.0187191	0.0122252
4925	Aldosterone synthesis and secretion	0.00517799	0.00668539	0.00510502
4926	Relaxin signaling pathway	0.002589	0.00802246	0.00698582
4930	Type II diabetes mellitus	0.0906149	0.256719	0.182572
4931	Insulin resistance	0.458252	0.486696	0.367965
4932	Non-alcoholic fatty liver disease (NAFLD)	0.551456	0.327584	0.239399
4933	AGE-RAGE signaling pathway in diabetic complications	0.002589	0.00668539	0.00658279
4934	Cushing syndrome	0.0647249	0.125685	0.0976671
4940	Type I diabetes mellitus	0.121683	0.29282	0.22583
4962	Vasopressin-regulated water reabsorption	0.00776699	0.00668539	0.0130312
4964	Proximal tubule bicarbonate reclamation	0.251133	0.294157	0.185662
4970	Salivary secretion	0.00776699	0.00668539	0.00577674
4972	Pancreatic secretion	0.00517799	0.0120337	0.00940399
4973	Carbohydrate digestion and absorption	0.0828479	0.161786	0.122655
4974	Protein digestion and absorption	0.0854369	0.132371	0.0888005
4976	Bile secretion	0.0724919	0.0427865	0.0350634
4978	Mineral absorption	0.0673139	0.0922583	0.0546775
4979	Cholesterol metabolism	0.0724919	0.0775505	0.0545431
5010	Alzheimer disease	0.675728	0.639123	0.44763
5012	Parkinson disease	0.543689	0.355663	0.245444
5014	Amyotrophic lateral sclerosis (ALS)	0.321036	0.334269	0.195872
5016	Huntington disease	0.8	0.676561	0.459586
5020	Prion diseases	0.0828479	0.0574943	0.0421836
5030	Cocaine addiction	0.038835	0.0708651	0.0467513
5031	Amphetamine addiction	0.0440129	0.0722022	0.0494381
5034	Alcoholism	0.0440129	0.069528	0.0505129
5100	Bacterial invasion of epithelial cells	0.0440129	0.0788876	0.115266
5110	Vibrio cholerae infection	0.020712	0.0454606	0.071336
5111	Biofilm formation - Vibrio cholerae	1.77087	1.98021	3.71431
5120	Epithelial cell signaling in Helicobacter pylori infection	0.165696	0.247359	0.261968
5132	Salmonella infection	0.315858	0.374382	0.419149
5133	Pertussis	0.170874	0.378393	0.454884
5134	Legionellosis	0.846602	1.08437	1.01106
5142	Chagas disease (American trypanosomiasis)	0.0621359	0.0681909	0.052528
5143	African trypanosomiasis	0.0699029	0.0802246	0.086248
5145	Toxoplasmosis	0.230421	0.195213	0.116072
5146	Amoebiasis	0.0983819	0.119	0.122655
5150	Staphylococcus aureus infection	0.106149	0.112314	0.0987419
5152	Tuberculosis	0.880259	0.930606	0.796115
5160	Hepatitis C	0.0491909	0.00935954	0.0185393
5161	Hepatitis B	0.201942	0.181842	0.130312
5162	Measles	0.0491909	0.00935954	0.0190767
5164	Influenza A	0.251133	0.193876	0.137298
5165	Human papillomavirus infection	0.0983819	0.290146	0.209709
5166	Human T-cell leukemia virus 1 infection	0.0932039	0.133708	0.113923
5167	Kaposi sarcoma-associated herpesvirus infection	0.20712	0.161786	0.0986075
5168	Herpes simplex infection	0.264078	0.207247	0.141597
5169	Epstein-Barr virus infection	0.0440129	0.106966	0.0975328
5200	Pathways in cancer	0.92945	0.850381	0.559
5203	Viral carcinogenesis	0.113916	0.351651	0.266939
5204	Chemical carcinogenesis	0.631715	0.458617	0.277015
5205	Proteoglycans in cancer	0.134628	0.169809	0.189961
5206	MicroRNAs in cancer	0.225243	0.418505	0.271238
5210	Colorectal cancer	0.20712	0.160449	0.096055
5211	Renal cell carcinoma	0.0595469	0.124348	0.095652
5215	Prostate cancer	0.12945	0.203236	0.131387
5219	Bladder cancer	0.015534	0.0467977	0.038019
5222	Small cell lung cancer	0.201942	0.160449	0.0984732
5224	Breast cancer	0.00776699	0.00133708	0.0018808
5225	Hepatocellular carcinoma	0.5411	0.357	0.228651
5226	Gastric cancer	0.00517799	0.00267415	0.00161211
5230	Central carbon metabolism in cancer	0.686084	0.858404	0.632351
5231	Choline metabolism in cancer	0.0440129	0.0989437	0.0944429
5323	Rheumatoid arthritis	0.015534	0.0187191	0.0158524
5340	Primary immunodeficiency	0.173463	0.248696	0.176392
5410	Hypertrophic cardiomyopathy (HCM)	0.015534	0.0267415	0.024316
5414	Dilated cardiomyopathy (DCM)	0.002589	0.0106966	0.0124939
5416	Viral myocarditis	0.201942	0.160449	0.096055
5418	Fluid shear stress and atherosclerosis	1.25566	1.19	0.840985
