## Supplemental Table 5 for "Computational exploration of the global microbiome for antibiotic discovery"

### Sheet: Table SI5
Genome context neighborhood	Known functions	Known functions	Antibiotic synthesis functions	Antibiotic synthesis functions	CARD genes	CARD genes
Protein families	all lengths	< 50 amino acids	all lengths	< 50 amino acids	all lengths	< 50 amino acids
Average of families with conserved contexts	18969.3	1950.99	196.45	26.62	733.15	121.92
Standard deviation	111.17	43.26	13.9	5.06	26.88	10.88
Normtest p-value	0.383	0.687	0.433	0	0.018	0.401
Distribution	normal	normal	normal	non-normal	non-normal	normal
AMPSphere hits with conserved genome context	21465	21465	118	118	655	655
Number of random samples larger than AMPSphere values	0	0	0.9999	0	0.9986	0
Fold change	1.13	11	0.6	4.43	0.89	5.37
Z score of AMPSphere value	22.45	451.05	-5.64	18.07	-2.91	49
P-value from normal distribution	1.31285e-111	0	1.67785e-08	0.00306275	0.118296	0
P-value from permutation	0	0	0.0002	0	0.0028	0
