## Supplemental Table 9 for "Computational exploration of the global microbiome for antibiotic discovery"

### Sheet: Table SI9
SRA Database
Access	BioProject	BioSample	LibrarySource	Origin
ERR3342467	PRJEB32788	SAMEA5664308	METATRANSCRIPTOMIC	symbiont
ERR3342468	PRJEB32788	SAMEA5664309	METATRANSCRIPTOMIC	symbiont
ERR3342469	PRJEB32788	SAMEA5664310	METATRANSCRIPTOMIC	symbiont
ERR3342470	PRJEB32788	SAMEA5664311	METATRANSCRIPTOMIC	symbiont
ERR3342471	PRJEB32788	SAMEA5664312	METATRANSCRIPTOMIC	symbiont
ERR3342472	PRJEB32788	SAMEA5664313	METATRANSCRIPTOMIC	symbiont
ERR3342473	PRJEB32788	SAMEA5664314	METATRANSCRIPTOMIC	symbiont
ERR3342474	PRJEB32788	SAMEA5664315	METATRANSCRIPTOMIC	symbiont
ERR3342475	PRJEB32788	SAMEA5664316	METATRANSCRIPTOMIC	symbiont
ERR3342476	PRJEB32788	SAMEA5664317	METATRANSCRIPTOMIC	symbiont
ERR3342477	PRJEB32788	SAMEA5664318	METATRANSCRIPTOMIC	symbiont
ERR3342478	PRJEB32788	SAMEA5664319	METATRANSCRIPTOMIC	symbiont
ERR3342479	PRJEB32788	SAMEA5664320	METATRANSCRIPTOMIC	symbiont
ERR3342480	PRJEB32788	SAMEA5664321	METATRANSCRIPTOMIC	symbiont
ERR3342481	PRJEB32788	SAMEA5664322	METATRANSCRIPTOMIC	symbiont
ERR3342482	PRJEB32788	SAMEA5664323	METATRANSCRIPTOMIC	symbiont
ERR3342483	PRJEB32788	SAMEA5664324	METATRANSCRIPTOMIC	symbiont
SRR1510972	PRJNA254830	SAMN02905582	METATRANSCRIPTOMIC	plant
SRR1510973	PRJNA254830	SAMN02905582	METATRANSCRIPTOMIC	plant
SRR1510974	PRJNA254830	SAMN02905582	METATRANSCRIPTOMIC	plant
SRR1510975	PRJNA254830	SAMN02905582	METATRANSCRIPTOMIC	plant
SRR1510980	PRJNA254830	SAMN02905585	METATRANSCRIPTOMIC	plant
SRR1510981	PRJNA254830	SAMN02905585	METATRANSCRIPTOMIC	plant
SRR1510982	PRJNA254830	SAMN02905585	METATRANSCRIPTOMIC	plant
SRR1510986	PRJNA254830	SAMN02905588	METATRANSCRIPTOMIC	plant
SRR1510987	PRJNA254830	SAMN02905588	METATRANSCRIPTOMIC	plant
SRR1510988	PRJNA254830	SAMN02905588	METATRANSCRIPTOMIC	plant
SRR1511003	PRJNA254830	SAMN02905599	METATRANSCRIPTOMIC	plant
SRR1511004	PRJNA254830	SAMN02905599	METATRANSCRIPTOMIC	plant
SRR1511005	PRJNA254830	SAMN02905599	METATRANSCRIPTOMIC	plant
SRR3313083	PRJNA289586	SAMN04571684	METATRANSCRIPTOMIC	human gut
SRR3313084	PRJNA289586	SAMN04571685	METATRANSCRIPTOMIC	human gut
SRR3313085	PRJNA289586	SAMN04571686	METATRANSCRIPTOMIC	human gut
SRR3313086	PRJNA289586	SAMN04571687	METATRANSCRIPTOMIC	human gut
SRR3313087	PRJNA289586	SAMN04571688	METATRANSCRIPTOMIC	human gut
SRR3313088	PRJNA289586	SAMN04571689	METATRANSCRIPTOMIC	human gut
SRR3313089	PRJNA289586	SAMN04571690	METATRANSCRIPTOMIC	human gut
SRR3313091	PRJNA289586	SAMN04571691	METATRANSCRIPTOMIC	human gut
SRR3313092	PRJNA289586	SAMN04571692	METATRANSCRIPTOMIC	human gut
SRR3313093	PRJNA289586	SAMN04571694	METATRANSCRIPTOMIC	human gut
SRR3313094	PRJNA289586	SAMN04571695	METATRANSCRIPTOMIC	human gut
SRR3313095	PRJNA289586	SAMN04571698	METATRANSCRIPTOMIC	human gut
SRR3313097	PRJNA289586	SAMN04571699	METATRANSCRIPTOMIC	human gut
SRR3313098	PRJNA289586	SAMN04571700	METATRANSCRIPTOMIC	human gut
SRR3313099	PRJNA289586	SAMN04571702	METATRANSCRIPTOMIC	human gut
SRR3313100	PRJNA289586	SAMN04571703	METATRANSCRIPTOMIC	human gut
SRR3313101	PRJNA289586	SAMN04571704	METATRANSCRIPTOMIC	human gut
SRR3313103	PRJNA289586	SAMN04571705	METATRANSCRIPTOMIC	human gut
SRR3313104	PRJNA289586	SAMN04571706	METATRANSCRIPTOMIC	human gut
SRR3313105	PRJNA289586	SAMN04571707	METATRANSCRIPTOMIC	human gut
SRR3313106	PRJNA289586	SAMN04571708	METATRANSCRIPTOMIC	human gut
SRR3313107	PRJNA289586	SAMN04571709	METATRANSCRIPTOMIC	human gut
SRR3313108	PRJNA289586	SAMN04571710	METATRANSCRIPTOMIC	human gut
SRR3313109	PRJNA289586	SAMN04571711	METATRANSCRIPTOMIC	human gut
SRR3313110	PRJNA289586	SAMN04571716	METATRANSCRIPTOMIC	human gut
SRR3313111	PRJNA289586	SAMN04571718	METATRANSCRIPTOMIC	human gut
SRR3313112	PRJNA289586	SAMN04571720	METATRANSCRIPTOMIC	human gut
SRR3313114	PRJNA289586	SAMN04571723	METATRANSCRIPTOMIC	human gut
SRR3313115	PRJNA289586	SAMN04571725	METATRANSCRIPTOMIC	human gut
SRR3313116	PRJNA289586	SAMN04571726	METATRANSCRIPTOMIC	human gut
SRR3313117	PRJNA289586	SAMN04571727	METATRANSCRIPTOMIC	human gut
SRR3313118	PRJNA289586	SAMN04571729	METATRANSCRIPTOMIC	human gut
SRR3313119	PRJNA289586	SAMN04571730	METATRANSCRIPTOMIC	human gut
SRR3313120	PRJNA289586	SAMN04571733	METATRANSCRIPTOMIC	human gut
SRR3313121	PRJNA289586	SAMN04571735	METATRANSCRIPTOMIC	human gut
SRR3313122	PRJNA289586	SAMN04571736	METATRANSCRIPTOMIC	human gut
SRR4423571	PRJNA338184	SAMN05544995	METATRANSCRIPTOMIC	human gut
SRR4423580	PRJNA338184	SAMN05545000	METATRANSCRIPTOMIC	human gut
SRR4423584	PRJNA338184	SAMN05544994	METATRANSCRIPTOMIC	human gut
SRR4423606	PRJNA338184	SAMN05544998	METATRANSCRIPTOMIC	human gut
SRR4423630	PRJNA338184	SAMN05544999	METATRANSCRIPTOMIC	human gut
SRR4423634	PRJNA338184	SAMN05544992	METATRANSCRIPTOMIC	human gut
SRR4423643	PRJNA338184	SAMN05544997	METATRANSCRIPTOMIC	human gut
SRR4423659	PRJNA338184	SAMN05544991	METATRANSCRIPTOMIC	human gut
SRR4423660	PRJNA338184	SAMN05544993	METATRANSCRIPTOMIC	human gut
SRR4423661	PRJNA338184	SAMN05544998	METATRANSCRIPTOMIC	human gut
SRR4423676	PRJNA338184	SAMN05544990	METATRANSCRIPTOMIC	human gut
SRR4423684	PRJNA338184	SAMN05544800	METATRANSCRIPTOMIC	human gut
SRR4423696	PRJNA338184	SAMN05544996	METATRANSCRIPTOMIC	human gut
SRR4423703	PRJNA338184	SAMN05544989	METATRANSCRIPTOMIC	human gut
SRR4435696	PRJNA338184	SAMN05545004	METATRANSCRIPTOMIC	human gut
SRR4435709	PRJNA338184	SAMN05545009	METATRANSCRIPTOMIC	human gut
SRR4435718	PRJNA338184	SAMN05545005	METATRANSCRIPTOMIC	human gut
SRR4435728	PRJNA338184	SAMN05545014	METATRANSCRIPTOMIC	human gut
SRR4435734	PRJNA338184	SAMN05545013	METATRANSCRIPTOMIC	human gut
SRR4435735	PRJNA338184	SAMN05545015	METATRANSCRIPTOMIC	human gut
SRR4435755	PRJNA338184	SAMN05545008	METATRANSCRIPTOMIC	human gut
SRR4435762	PRJNA338184	SAMN05545012	METATRANSCRIPTOMIC	human gut
SRR4435768	PRJNA338184	SAMN05545006	METATRANSCRIPTOMIC	human gut
SRR4435784	PRJNA338184	SAMN05545011	METATRANSCRIPTOMIC	human gut
SRR4435796	PRJNA338184	SAMN05545001	METATRANSCRIPTOMIC	human gut
SRR4435800	PRJNA338184	SAMN05545002	METATRANSCRIPTOMIC	human gut
SRR4435815	PRJNA338184	SAMN05545003	METATRANSCRIPTOMIC	human gut
SRR4444743	PRJNA338184	SAMN05545026	METATRANSCRIPTOMIC	human gut
SRR4444750	PRJNA338184	SAMN05545027	METATRANSCRIPTOMIC	human gut
SRR4444756	PRJNA338184	SAMN05545018	METATRANSCRIPTOMIC	human gut
SRR4444765	PRJNA338184	SAMN05545030	METATRANSCRIPTOMIC	human gut
SRR4444777	PRJNA338184	SAMN05545024	METATRANSCRIPTOMIC	human gut
SRR4444784	PRJNA338184	SAMN05545025	METATRANSCRIPTOMIC	human gut
SRR4444806	PRJNA338184	SAMN05545029	METATRANSCRIPTOMIC	human gut
SRR4444813	PRJNA338184	SAMN05545022	METATRANSCRIPTOMIC	human gut
SRR4444828	PRJNA338184	SAMN05545028	METATRANSCRIPTOMIC	human gut
SRR4444835	PRJNA338184	SAMN05545019	METATRANSCRIPTOMIC	human gut
SRR4444846	PRJNA338184	SAMN05545017	METATRANSCRIPTOMIC	human gut
SRR4444848	PRJNA338184	SAMN05545016	METATRANSCRIPTOMIC	human gut
SRR4444860	PRJNA338184	SAMN05545020	METATRANSCRIPTOMIC	human gut
SRR4444876	PRJNA338184	SAMN05545032	METATRANSCRIPTOMIC	human gut
SRR4444877	PRJNA338184	SAMN05545031	METATRANSCRIPTOMIC	human gut
SRR4451528	PRJNA338184	SAMN05545037	METATRANSCRIPTOMIC	human gut
SRR4451546	PRJNA338184	SAMN05545044	METATRANSCRIPTOMIC	human gut
SRR4451565	PRJNA338184	SAMN05545043	METATRANSCRIPTOMIC	human gut
SRR4451570	PRJNA338184	SAMN05545035	METATRANSCRIPTOMIC	human gut
SRR4451578	PRJNA338184	SAMN05545047	METATRANSCRIPTOMIC	human gut
SRR4451580	PRJNA338184	SAMN05545048	METATRANSCRIPTOMIC	human gut
SRR4451584	PRJNA338184	SAMN05545046	METATRANSCRIPTOMIC	human gut
SRR4451591	PRJNA338184	SAMN05545045	METATRANSCRIPTOMIC	human gut
SRR4451596	PRJNA338184	SAMN05545034	METATRANSCRIPTOMIC	human gut
SRR4451612	PRJNA338184	SAMN05545033	METATRANSCRIPTOMIC	human gut
SRR4451621	PRJNA338184	SAMN05545041	METATRANSCRIPTOMIC	human gut
SRR4451630	PRJNA338184	SAMN05545038	METATRANSCRIPTOMIC	human gut
SRR4451640	PRJNA338184	SAMN05545042	METATRANSCRIPTOMIC	human gut
SRR4451647	PRJNA338184	SAMN05545039	METATRANSCRIPTOMIC	human gut
SRR4451659	PRJNA338184	SAMN05545036	METATRANSCRIPTOMIC	human gut
SRR4481703	PRJNA338184	SAMN05545055	METATRANSCRIPTOMIC	human gut
SRR4481705	PRJNA338184	SAMN05545056	METATRANSCRIPTOMIC	human gut
SRR4481718	PRJNA338184	SAMN05545068	METATRANSCRIPTOMIC	human gut
SRR4481726	PRJNA338184	SAMN05545054	METATRANSCRIPTOMIC	human gut
SRR4481729	PRJNA338184	SAMN05545061	METATRANSCRIPTOMIC	human gut
SRR4481737	PRJNA338184	SAMN05545070	METATRANSCRIPTOMIC	human gut
SRR4481743	PRJNA338184	SAMN05545062	METATRANSCRIPTOMIC	human gut
SRR4481746	PRJNA338184	SAMN05545053	METATRANSCRIPTOMIC	human gut
SRR4481762	PRJNA338184	SAMN05545060	METATRANSCRIPTOMIC	human gut
SRR4481766	PRJNA338184	SAMN05545063	METATRANSCRIPTOMIC	human gut
SRR4481768	PRJNA338184	SAMN05545064	METATRANSCRIPTOMIC	human gut
SRR4481770	PRJNA338184	SAMN05545065	METATRANSCRIPTOMIC	human gut
SRR4481773	PRJNA338184	SAMN05545069	METATRANSCRIPTOMIC	human gut
SRR4481775	PRJNA338184	SAMN05545066	METATRANSCRIPTOMIC	human gut
SRR4481783	PRJNA338184	SAMN05545067	METATRANSCRIPTOMIC	human gut
SRR4481802	PRJNA338184	SAMN05545058	METATRANSCRIPTOMIC	human gut
SRR4481808	PRJNA338184	SAMN05545050	METATRANSCRIPTOMIC	human gut
SRR4481810	PRJNA338184	SAMN05545049	METATRANSCRIPTOMIC	human gut
SRR4481812	PRJNA338184	SAMN05545052	METATRANSCRIPTOMIC	human gut
SRR4481814	PRJNA338184	SAMN05545051	METATRANSCRIPTOMIC	human gut
SRR4481819	PRJNA338184	SAMN05545057	METATRANSCRIPTOMIC	human gut
SRR4783394	PRJNA338184	SAMN05545075	METATRANSCRIPTOMIC	human gut
SRR4783405	PRJNA338184	SAMN05545073	METATRANSCRIPTOMIC	human gut
SRR4783412	PRJNA338184	SAMN05545081	METATRANSCRIPTOMIC	human gut
SRR4783416	PRJNA338184	SAMN05545074	METATRANSCRIPTOMIC	human gut
SRR4783436	PRJNA338184	SAMN05545085	METATRANSCRIPTOMIC	human gut
SRR4783437	PRJNA338184	SAMN05545083	METATRANSCRIPTOMIC	human gut
SRR4783439	PRJNA338184	SAMN05545084	METATRANSCRIPTOMIC	human gut
SRR4783442	PRJNA338184	SAMN05545082	METATRANSCRIPTOMIC	human gut
SRR4783446	PRJNA338184	SAMN05545080	METATRANSCRIPTOMIC	human gut
SRR4783453	PRJNA338184	SAMN05545071	METATRANSCRIPTOMIC	human gut
SRR4783462	PRJNA338184	SAMN05545072	METATRANSCRIPTOMIC	human gut
SRR4783492	PRJNA338184	SAMN05545086	METATRANSCRIPTOMIC	human gut
SRR4783495	PRJNA338184	SAMN05545076	METATRANSCRIPTOMIC	human gut
SRR4783501	PRJNA338184	SAMN05545078	METATRANSCRIPTOMIC	human gut
SRR4783503	PRJNA338184	SAMN05545077	METATRANSCRIPTOMIC	human gut
SRR4783509	PRJNA338184	SAMN05545079	METATRANSCRIPTOMIC	human gut
SRR4783550	PRJNA338184	SAMN05545092	METATRANSCRIPTOMIC	human gut
SRR4783561	PRJNA338184	SAMN05545089	METATRANSCRIPTOMIC	human gut
SRR4783566	PRJNA338184	SAMN05545087	METATRANSCRIPTOMIC	human gut
SRR4783577	PRJNA338184	SAMN05545091	METATRANSCRIPTOMIC	human gut
SRR4783581	PRJNA338184	SAMN05545099	METATRANSCRIPTOMIC	human gut
SRR4783582	PRJNA338184	SAMN05545094	METATRANSCRIPTOMIC	human gut
SRR4783583	PRJNA338184	SAMN05545090	METATRANSCRIPTOMIC	human gut
SRR4783611	PRJNA338184	SAMN05545093	METATRANSCRIPTOMIC	human gut
SRR4783628	PRJNA338184	SAMN05545096	METATRANSCRIPTOMIC	human gut
SRR4783648	PRJNA338184	SAMN05545097	METATRANSCRIPTOMIC	human gut
SRR4783649	PRJNA338184	SAMN05545095	METATRANSCRIPTOMIC	human gut
SRR4783657	PRJNA338184	SAMN05545088	METATRANSCRIPTOMIC	human gut
SRR7152996	PRJNA386568	SAMN07125069	METATRANSCRIPTOMIC	peat
SRR7152997	PRJNA386568	SAMN07125094	METATRANSCRIPTOMIC	peat
SRR7152998	PRJNA386568	SAMN07125073	METATRANSCRIPTOMIC	peat
SRR7152999	PRJNA386568	SAMN07125069	METATRANSCRIPTOMIC	peat
SRR7153000	PRJNA386568	SAMN07125072	METATRANSCRIPTOMIC	peat
SRR7153001	PRJNA386568	SAMN07125073	METATRANSCRIPTOMIC	peat
SRR7153002	PRJNA386568	SAMN07125075	METATRANSCRIPTOMIC	peat
SRR7153003	PRJNA386568	SAMN07125075	METATRANSCRIPTOMIC	peat
SRR7153004	PRJNA386568	SAMN07125041	METATRANSCRIPTOMIC	peat
SRR7153005	PRJNA386568	SAMN07125042	METATRANSCRIPTOMIC	peat
SRR7153006	PRJNA386568	SAMN07125062	METATRANSCRIPTOMIC	peat
SRR7153007	PRJNA386568	SAMN07125062	METATRANSCRIPTOMIC	peat
SRR7153008	PRJNA386568	SAMN07125063	METATRANSCRIPTOMIC	peat
SRR7153009	PRJNA386568	SAMN07125063	METATRANSCRIPTOMIC	peat
SRR7153010	PRJNA386568	SAMN07125060	METATRANSCRIPTOMIC	peat
SRR7153011	PRJNA386568	SAMN07125019	METATRANSCRIPTOMIC	peat
SRR7153012	PRJNA386568	SAMN07125045	METATRANSCRIPTOMIC	peat
SRR7153013	PRJNA386568	SAMN07125041	METATRANSCRIPTOMIC	peat
SRR7153014	PRJNA386568	SAMN07125020	METATRANSCRIPTOMIC	peat
SRR7153015	PRJNA386568	SAMN07125019	METATRANSCRIPTOMIC	peat
SRR7153016	PRJNA386568	SAMN07125021	METATRANSCRIPTOMIC	peat
SRR7153017	PRJNA386568	SAMN07125020	METATRANSCRIPTOMIC	peat
SRR7153018	PRJNA386568	SAMN07125011	METATRANSCRIPTOMIC	peat
SRR7153019	PRJNA386568	SAMN07125021	METATRANSCRIPTOMIC	peat
SRR7153020	PRJNA386568	SAMN07125026	METATRANSCRIPTOMIC	peat
SRR7153021	PRJNA386568	SAMN07125026	METATRANSCRIPTOMIC	peat
SRR7153022	PRJNA386568	SAMN07125027	METATRANSCRIPTOMIC	peat
SRR7153023	PRJNA386568	SAMN07125027	METATRANSCRIPTOMIC	peat
SRR7153024	PRJNA386568	SAMN07125045	METATRANSCRIPTOMIC	peat
SRR7153025	PRJNA386568	SAMN07125043	METATRANSCRIPTOMIC	peat
SRR7153026	PRJNA386568	SAMN07125048	METATRANSCRIPTOMIC	peat
SRR7153027	PRJNA386568	SAMN07125048	METATRANSCRIPTOMIC	peat
SRR7153028	PRJNA386568	SAMN07125090	METATRANSCRIPTOMIC	peat
SRR7153029	PRJNA386568	SAMN07125090	METATRANSCRIPTOMIC	peat
SRR7153030	PRJNA386568	SAMN07125089	METATRANSCRIPTOMIC	peat
SRR7153031	PRJNA386568	SAMN07125089	METATRANSCRIPTOMIC	peat
SRR7153032	PRJNA386568	SAMN07125088	METATRANSCRIPTOMIC	peat
SRR7153033	PRJNA386568	SAMN07125094	METATRANSCRIPTOMIC	peat
SRR7153034	PRJNA386568	SAMN07124902	METATRANSCRIPTOMIC	peat
SRR7153035	PRJNA386568	SAMN07124902	METATRANSCRIPTOMIC	peat
SRR7153036	PRJNA386568	SAMN07124903	METATRANSCRIPTOMIC	peat
SRR7153037	PRJNA386568	SAMN07124903	METATRANSCRIPTOMIC	peat
SRR7153038	PRJNA386568	SAMN07124884	METATRANSCRIPTOMIC	peat
SRR7153039	PRJNA386568	SAMN07124884	METATRANSCRIPTOMIC	peat
SRR7153040	PRJNA386568	SAMN07124883	METATRANSCRIPTOMIC	peat
SRR7153041	PRJNA386568	SAMN07124883	METATRANSCRIPTOMIC	peat
SRR7153042	PRJNA386568	SAMN07124901	METATRANSCRIPTOMIC	peat
SRR7153043	PRJNA386568	SAMN07124926	METATRANSCRIPTOMIC	peat
PRIDE DATABASE
Access	Title	Reference	LibrarySource	Origin
PXD000114	Metaproteomics of Premature Infant Gut Colonization	PMID:26077811	METAPROTEOME	human gut
PXD000382	MetaProSIP: automated inference of stable isotope incorporation rates in proteins for functional metaproteomics	PMID:25412983	METAPROTEOME	mock community
PXD000412	Human dental calculus LC-MS/MS(oral microbiome)	PMID:24562188	METAPROTEOME	human mouth;cattle mouth;sheep mouth
PXD000862	Metaproteomics: Optimization and evaluation of protein extraction from activated sludge	PMID:25116144	METAPROTEOME	activated sludge
PXD001490	Metaproteomics analyses of three chronically petroleum-polluted sites	PMID:26201687	METAPROTEOME	sediment
PXD001526	Rumen metaproteomics - Catching the tip of the iceberg - evaluation of sample preparation protocols for metaproteomic studies of the rumen microbiota	PMID:25765363	METAPROTEOME	cattle rumen
PXD001573	Enrichment or depletion? The impact of stool pretreatment on metaproteomic characterization of the human gut microbiota	PMID:25677681	METAPROTEOME	human gut
PXD001590	Metaproteomics of Optimal vs Suboptimal Biocathode (MCL)	PMID:26260905	METAPROTEOME	biofilm
PXD003119	Protein stable isotope fingerprinting (P-SIF): Chocolate Pots (Yellowstone) biomass		METAPROTEOME	microbial mat
PXD003125	Protein stable isotope fingerprinting (P-SIF): Mahoney Lake (Canada) 7-m biomass		METAPROTEOME	microbial mat
PXD003151	Protein expression patterns associated with sucrose-induced dysbiosis are conserved across taxonomically diverse oral microcosm biofilm models of dental caries	PMID:26684897	METAPROTEOME	human mouth
PXD003275	Differential proteomics of Lenisia limosa (Breviatea) and its epibiotic Arcobacter symbion	PMID:27279223	METAPROTEOME	Breviatea;Alteromonas macleodii atcc 27126;Arcobacter
PXD003527	Mouse gut metaproteome - MetaPro-IQ: a universal metaproteomic approach to studying human and mouse gut microbiota	PMID:27343061	METAPROTEOME	mouse gut
PXD003528	Human MLI metaproteome - MetaPro-IQ: a universal metaproteomic approach to studying human and mouse gut microbiota	PMID:27343061	METAPROTEOME	human gut
PXD003791	MuSt multiomics - Integrated multi-omics of the human gut microbiome in a case study of familial type 1 diabetes	PMID:27723761	METAPROTEOME	human gut
PXD003896	HEK293 searched with UniProt Human and ComPIL	PMID:27528457	METAPROTEOME	human gut
PXD003907	Human Fecal Gut Microbiome proteomics	PMID:27528457	METAPROTEOME	human gut
PXD004039	Sequence database choice significantly affects taxonomic and functional metaproteomic results in gut microbiota studies	PMID:27671352	METAPROTEOME	human gut
PXD004319	Metaproteomic profiling of saliva in subjects with periodontitis, dental caries and orally healthy controls	PMID:27672500	METAPROTEOME	human mouth
PXD004433	Saanich inlet water column metaproteomes	PMID:29087368	METAPROTEOME	water associated
PXD004512	Novel syntrophic populations dominate an ammonia-tolerant methanogenic microbiome	PMID:27822555	METAPROTEOME	anthropogenic
PXD004524	Sheep fecal microbiota - Diversity and functions of the sheep faecal microbiota: a multi-omic characterization	PMID:28165194	METAPROTEOME	sheeep gut
PXD004538	Quantitative metaproteomics highlight the metabolic contributions of uncultured phylotypes in a thermophilic anaerobic digester	PMID:27815274	METAPROTEOME	anthropogenic
PXD004911	Mouse caecum vs faeces - Metaproteogenomics Reveals Taxonomic and Functional Changes between Cecal and Fecal Microbiota in Mouse	PMID:28352255	METAPROTEOME	mouse gut
PXD004965	Angelo soil proteomics - Proteogenomic analyses indicate bacterial methylotrophy and archaeal heterotrophy are prevalent below the grass root zone	PMID:27843720	METAPROTEOME	soil
PXD005148	Lipases from Metagenomic Sources	PMID:28253936	METAPROTEOME	soil
PXD005351	Proteomics of Cycloclasticus endosymbiont of deep-sea mussel Bathymodiolus heckerae from Campeche Knolls, southern Gulf of Mexico	PMID:28628098	METAPROTEOME	mussel associated
PXD005574	Metaproteomics on preterm infant stool	PMID:28684633	METAPROTEOME	human gut
PXD005619	Deep gut metaproteomics - A deep metaproteomics approach for the study of human microbiomes	PMID:28749657	METAPROTEOME	human gut
PXD005667	Quantitative metaproteomics and activity-based probe enrichment on fecal samples from a mouse model of inflammatory bowel disease	PMID:28052195	METAPROTEOME	mouse gut
PXD005910	2014 Panama soil proteomics - Community proteogenomics reveals the systemic impact of phosphorus availability on microbial functions in tropical soil	PMID:29358607	METAPROTEOME	soil
PXD005969	Evaluating the protein extraction methods for gut metaproteomics	PMID:28705725	METAPROTEOME	human gut
PXD006070	Rumen metaproteome - A Structural and Functional Elucidation of the Rumen Microbiome Influenced by Various Diets and Microenvironments	PMID:28883813	METAPROTEOME	cattle rumen
PXD006118	Metaproteomics of the marine gutless oligochaete Olavius algarvensis and its symbionts to determine stable isotope fingerprints using Direct Protein-SIF	PMID:29844191	METAPROTEOME	mock community
PXD006129	Fiber-associated microbiota protects against diet-induced amelioration of the colonic mucus barrier	PMID:29276171	METAPROTEOME	mouse gut
PXD006281	Meta-Proteomics profiling of a four species biofilm	PMID:29184101	METAPROTEOME	mock community
PXD006343	Metaproteomics of phototrophic biomats from two soda lakes in the Canadian Rocky Mountains	PMID:29146960	METAPROTEOME	lake associated
PXD006366	Re-analysis of an ultra-deep and quantitative saliva proteome	PMID:29146960	METAPROTEOME	human saliva
PXD006580	Viral BONCAT: Detection of HPG incorporation into newly synthesized viral proteins via proteomics	PMID:29159966	METAPROTEOME	mock community
PXD006688	Critical decisions in metaproteomics: achieving high confidence protein annotations in a sea of unknowns.	PMID:27824341	METAPROTEOME	marine
PXD006762	Proteomes of twenty bacterial, archaeal and eukaryotic species for bench marking of Direct Protein-SIF (stable carbon isotope fingerprinting proteomics)	PMID:29844191	METAPROTEOME	mock community
PXD006808	Evaluating in vitro culture medium of mouse gut microbiome		METAPROTEOME	mouse gut
PXD007077	Soil metaproteomics using DNA RNA protein co-extraction method	PMID:30565880	METAPROTEOME	soil
PXD007252	Caloric restriction and rat fecal microbiota	PMID:30283130	METAPROTEOME	rat gut
PXD007587	Sipros Ensemble Improves Database Searching and Filtering for Complex Metaproteomics	PMID:29028897	METAPROTEOME	soil
PXD007819	Pediatric IBD MLI metaproteomics	PMID:30030445	METAPROTEOME	human gut
PXD008017	More is not always better: Evaluation of 1D- and 2D-LC-MS2 methods for metaproteomics	PMID:30837968	METAPROTEOME	mock community
PXD008089	Metaproteomics and direct Protein-SIF of the deep-sea mussel Bathymodiolus childressi and its bacterial symbionts	PMID:31562384	METAPROTEOME	mussel associated
PXD008093	Proteomics for Newport Estuary Samples	PMID:29963029	METAPROTEOME	water associated
PXD008192	Multi-omic biogeography of the gastrointestinal microbiota of a pre-weaned lamb	PMID:29258228	METAPROTEOME	sheep digestive tract
PXD008273	Workflow for metaproteome characterization in bronchoalveolar lavage fluid (BALF)	PMID:30382775	METAPROTEOME	human respiratory tract
PXD008738	Implementation of data-independent acquisition mass spectrometry in metaproteomics of gut microbiota	PMID:31755272	METAPROTEOME	human gut
PXD008780	Functional Response of Polar Bacterial Communities under Variable Organic Inputs Revealed with Metaproteomic, 16S rRNA and Organic Compositional Analysis	PMID:31492961	METAPROTEOME	marine
PXD008870	Intestinal metaproteomics reveals host-microbiota interactions in subjects at risk for type 1 diabetes	PMID:30100563	METAPROTEOME	human gut
PXD009596	Human Pap test LC-MS/MS metaproteomics	PMID:30022083	METAPROTEOME	human urogenital tract
PXD009787	partial-nitritation anammox reactor	PMID:31462278	METAPROTEOME	activated sludge
PXD010060	Metaproteomic analysis of glacial ecosystem		METAPROTEOME	ice associated
PXD010134	In vitro evaluation of MiPro cultuturing model		METAPROTEOME	human gut
PXD010185	Metaproteomic analysis of glacial ecosystem		METAPROTEOME	ice associated
PXD010274	An endo-acting galactanase with a type II signal peptide confers keystone status to arabinogalactan degrading bacteria of the human gut microbiota		METAPROTEOME	human gut
PXD011166	Interspecies and intersubstrate comparison of the biomass-degrading capacity of five filamentous fungi	PMID:33219291	METAPROTEOME	Thermothelomyces thermophila atcc 42464;Phanerochaete chrysosporium;Neurospora crassa;Hypocrea jecorina (strain qm6a) (trichoderma reesei)
PXD011230	Metaproteomes of phototrophic mats from four soda lakes found in the Cariboo Plateau region of British Columbia, Canada		METAPROTEOME	lake associated
PXD011357	Mucolytic activity of Akkermansia muciniphila enables Human Milk Oligosaccharides degradation	PMID:32868839	METAPROTEOME	human milk
PXD011360	Bacterial and host proteins along and across the porcine GIT	PMID:30634649	METAPROTEOME	pig digestive tract
PXD011457	Protein turnover rate along the gastrointestinal tract is coordinated by the spatial location and the microbiota	PMID:31995731	METAPROTEOME	mouse digestive tract
PXD011515	InfectERA: Challenges in clinical metaproteomics highlighted by the analysis of acute leukemia patients with gut colonization by multidrug-resistant Enterobacteriaceae	PMID:30626002	METAPROTEOME	human gut
PXD011616	Proteomics and direct Protein-SIF of the bacterial ectosymbionts of the ciliate Kentrophoros sp. H		METAPROTEOME	sediment
PXD011642	Competition between microbes during anaerobic oxidation of methane: Bioreactor metaproteomics	PMID:32613749	METAPROTEOME	sediment
PXD011735	Isobaric Labeling Quantitative Metaproteomics for the Study of Gut Microbiome Response to Arsenic	PMID:30545218	METAPROTEOME	mouse gut
PXD011737	Multi-omics of the rhizosphere communities of Arabidopsis		METAPROTEOME	plant associated
PXD011738	Multi-omics of the initial soil communites		METAPROTEOME	soil
PXD011739	Proteomic SIP of the soil communities		METAPROTEOME	soil
PXD011763	Nitric oxide-dependent anaerobic ammonium oxidation	PMID:30886150	METAPROTEOME	Candidatus kuenenia stuttgartiensis
PXD011792	In vivo proteome of Pseudomonas aeruginosa in airways of cystic fibrosis patients	PMID:31060355	METAPROTEOME	human respiratory tract
PXD011891	Multi-omics of the rhizosphere communities of Maize - Part 1		METAPROTEOME	plant associated
PXD011892	Multi-omics of the rhizosphere communities of wheat - Part 2		METAPROTEOME	plant associated
PXD012287	Stool proteome of EAE mice prior to physical symtoms but after immunization	PMID:31462662	METAPROTEOME	mouse gut
PXD012414	Diagnosing inflammation and infection in the urinary system via proteomics	PMID:25889401	METAPROTEOME	human urogenital tract
PXD012439	Host-symbiont interactions in the chemosynthetic Riftia model symbiosis	PMID:31848270	METAPROTEOME	annelidae associated
PXD012479	microbiome of methane hydrate sediments: Hydrate Ridge		METAPROTEOME	sediment
PXD012503	Haemonchus contortus secretome LC-MS/MS	PMID:31071474	METAPROTEOME	annelidae associated
PXD012724	Rapid Assay of Individual Microbiome responses to drugs part1	PMID:32160905	METAPROTEOME	mock community
PXD012725	Rapid Assay of Individual Microbiome responses to drugs data part2	PMID:32160905	METAPROTEOME	mock community
PXD012775	On the Evolution and Physiology of Cable Bacteria		METAPROTEOME	sediment
PXD013110	Mediterranean grassland soil C-N compound turnover is mediated by genomically novel organisms, depth stratified, and rainfall dependent		METAPROTEOME	soil
PXD013427	Lysine acetylation of microbiome	PMID:32807798	METAPROTEOME	human gut
PXD013600	An in vitro model maintaining taxon-specific functional activities of the gut microbiome		METAPROTEOME	mock community
PXD014327	Metaproteomic insights into two phytoplankton	PMID:31375486	METAPROTEOME	plant associated
PXD015482	Lysine acetylation in human fecal microbiome	PMID:32807798	METAPROTEOME	human gut
PXD015572	Non-destructive Palaeoproteomics Of Mummified Human Skin		METAPROTEOME	human skin
PXD015757	Engineered fibre enables targeted activation of butyrate-producing microbiota in the distal gut	PMID:33188211	METAPROTEOME	human gut
PXD015934	Effect of berberine analogues on functional profiles of human gut microbiomes	PMID:32372706	METAPROTEOME	human gut
PXD016427	Effecst of metformin on the human gut micorbiome	PMID:32369596	METAPROTEOME	human gut
PXD017059	Correlation of Prevotella abundancy with a particular carbohydrate-active CAZy enzyme profile in healthy gut microbiota	PMID:32709972	METAPROTEOME	human gut
PXD017451	15N labeling of mouse microbiota	PMID:33253538	METAPROTEOME	mouse gut
PXD017907	Metaproteomic responses of in vitro gut microbiomes to resistant starches	PMID:33335682	METAPROTEOME	human gut
PXD018006	Illuminating the key biological processes during the blooming period of a marine dinoflagellate by metaproteomics		METAPROTEOME	marine
PXD018642	gNOMO: an pipeline to integrate meta-omics data analisys of non-model organisms	PMID:33575609	METAPROTEOME	insect gut
PXD020692	Washington state shellfish hatchery microbiome	PMID:33902744	METAPROTEOME	mollusc associated
PXD020786	Study of human gut microbiota from healthy adults	PMID:34290676	METAPROTEOME	human gut
PXD021575	A proteomics-based method for identifying antigens within immune complexes	PMID:33362259	METAPROTEOME	human blood
PXD022683	Metaproteomic analyses of microbial community from ancient permafrost	PMID:34001281	METAPROTEOME	soil
PXD022875	Lysine acylations of humangut microbiome	PMID:33885279	METAPROTEOME	human gut
PXD022995	Ross Sea Surface Water Metaproteomics	PMID:34362734	METAPROTEOME	marine
PXD024509	Metaproteomics reveals functional changes in the fecal microbiota of rats under time-restricted feeding		METAPROTEOME	rat gut
PXD025659	Evaluation of different protein extraction protocols to study human gut microbiota	PMID:34290676	METAPROTEOME	human gut
PXD026192	Metaproteomic analysis of nine coral species with and without Stony Coral Tissue Loss Disease (SCTLD)		METAPROTEOME	coral associated
PXD027185	Pig metaproteome and mycotoxins	PMID:34437454	METAPROTEOME	pig gut
